# Evolutionary rate covariation is pervasive between glycosylation pathways and points to potential disease modifiers

**DOI:** 10.1101/2024.05.03.592434

**Authors:** Holly J. Thorpe, Raghavendran Partha, Jordan Little, Nathan L. Clark, Clement Y. Chow

## Abstract

Mutations in glycosylation pathways, such as N-linked glycosylation, O-linked glycosylation, and GPI anchor synthesis, lead to Congenital Disorders of Glycosylation (CDG). CDGs typically present with seizures, hypotonia, and developmental delay but display large clinical variability with symptoms affecting every system in the body. This variability suggests modifier genes might influence the phenotypes. Because of the similar physiology and clinical symptoms, there are likely common genetic modifiers between CDGs. Here, we use evolution as a tool to identify common modifiers between CDG and glycosylation genes. Protein glycosylation is evolutionarily conserved from yeast to mammals. Evolutionary rate covariation (ERC) identifies proteins with similar evolutionary rates that indicate shared biological functions and pathways. Using ERC, we identified strong evolutionary rate signatures between proteins in the same and different glycosylation pathways. Genome-wide analysis of proteins showing significant ERC with GPI anchor synthesis proteins revealed strong signatures with ncRNA modification proteins and DNA repair proteins. We also identified strong patterns of ERC based on cellular sub-localization of the GPI anchor synthesis enzymes. Functional testing of the highest scoring candidates validated genetic interactions and identified novel genetic modifiers of CDG genes. ERC analysis of disease genes and biological pathways allows for rapid prioritization of potential genetic modifiers, which can provide a better understanding of disease pathophysiology and novel therapeutic targets.

**AUTHOR SUMMARY:** Congenital Disorders of Glycosylation (CDGs) are a group of rare disorders resulting from impaired protein glycosylation. Glycosylation is the addition of sugar chains onto proteins and is required for proper protein function. CDG patients typically present with seizures and hypotonia. However, they can have a large amount of clinical variability, which is likely influenced by modifier genes. Modifier genes are genes that affect a phenotype without causing the disease. Using an evolutionary method that examines proteins that evolve at similar rates, we identified proteins within glycosylation pathways and among other unexpected pathways, such as ncRNA modification and DNA repair, that could be potential genetic modifiers of CDG genes. We also tested top protein pairs using the *Drosophila* eye as a model and identified novel genetic modifiers of CDG genes. Broadening our understanding of CDG modifiers can help us to better understand why loss of glycosylation results in specific patient symptoms and could provide new treatment targets.
