## Supplementary material for "Evolutionary rate covariation is pervasive between glycosylation pathways and points to potential disease modifiers": S2 Data

### Sheet: GPI_genomewide_top1%_BP_GOTerms
Analysis Type:	PANTHER Overrepresentation Test (Released 20230705)
Annotation Version and Release Date:	GO Ontology database DOI: 10.5281/zenodo.7942786 Released 2023-05-10
Analyzed List:	Client Text Box Input (Homo sapiens)
Reference List:	Homo sapiens (all genes in database)
Test Type:	FISHER
Correction:	FDR
GO biological process complete	Homo sapiens - REFLIST (20592)	upload_1 (3331)	upload_1 (expected)	upload_1 (over/under)	upload_1 (fold Enrichment)	upload_1 (raw P-value)	upload_1 (FDR)
dolichol-linked oligosaccharide biosynthetic process (GO:0006488)	21	16	3.4	+	4.7	1.38e-05	0.00136
regulation of rRNA processing (GO:2000232)	16	12	2.59	+	4.63	0.000183	0.0137
dolichol metabolic process (GO:0019348)	23	17	3.73	+	4.56	9.87e-06	0.00101
oligosaccharide-lipid intermediate biosynthetic process (GO:0006490)	22	16	3.57	+	4.49	2.07e-05	0.00199
regulatory ncRNA 3'-end processing (GO:0043628)	19	13	3.08	+	4.22	0.000191	0.014
polyprenol metabolic process (GO:0016093)	25	17	4.05	+	4.19	2.15e-05	0.00203
RNA 5'-end processing (GO:0000966)	22	14	3.57	+	3.93	0.000189	0.0139
GPI anchor biosynthetic process (GO:0006506)	32	20	5.19	+	3.86	1.03e-05	0.00103
GPI anchor metabolic process (GO:0006505)	33	20	5.35	+	3.74	1.44e-05	0.00141
maturation of 5.8S rRNA from tricistronic rRNA transcript (SSU-rRNA, 5.8S rRNA, LSU-rRNA) (GO:0000466)	25	15	4.05	+	3.7	0.000181	0.0136
tRNA aminoacylation for protein translation (GO:0006418)	42	25	6.81	+	3.67	1.62e-06	0.000198
amino acid activation (GO:0043038)	46	27	7.46	+	3.62	7.69e-07	9.95e-05
tRNA aminoacylation (GO:0043039)	45	26	7.3	+	3.56	1.53e-06	0.000188
snRNA 3'-end processing (GO:0034472)	23	13	3.73	+	3.49	0.000737	0.0444
maturation of 5.8S rRNA (GO:0000460)	36	20	5.84	+	3.43	3.67e-05	0.00331
base-excision repair (GO:0006284)	42	23	6.81	+	3.38	1.17e-05	0.00116
tRNA modification (GO:0006400)	95	52	15.4	+	3.38	5.12e-11	1.33e-08
snRNA processing (GO:0016180)	28	15	4.54	+	3.3	0.000453	0.0292
tRNA metabolic process (GO:0006399)	198	102	32.1	+	3.18	8.5e-19	4e-16
tRNA methylation (GO:0030488)	43	22	6.97	+	3.16	3.98e-05	0.00357
fatty acid beta-oxidation (GO:0006635)	60	30	9.73	+	3.08	3.75e-06	0.000425
tRNA processing (GO:0008033)	136	67	22.05	+	3.04	5.29e-12	1.44e-09
mitochondrial RNA metabolic process (GO:0000959)	45	21	7.3	+	2.88	0.00021	0.015
DNA duplex unwinding (GO:0032508)	76	35	12.32	+	2.84	2.66e-06	0.000308
protein N-linked glycosylation (GO:0006487)	74	34	12	+	2.83	3.95e-06	0.000445
mitochondrial gene expression (GO:0140053)	142	63	23.02	+	2.74	6.96e-10	1.44e-07
fatty acid oxidation (GO:0019395)	84	37	13.62	+	2.72	2.14e-06	0.000252
maturation of SSU-rRNA (GO:0030490)	53	23	8.59	+	2.68	0.000199	0.0145
mitochondrial translation (GO:0032543)	109	47	17.67	+	2.66	1.57e-07	2.41e-05
DNA geometric change (GO:0032392)	82	35	13.29	+	2.63	6.56e-06	0.000698
snRNA metabolic process (GO:0016073)	54	23	8.75	+	2.63	0.000358	0.0237
DNA-templated DNA replication (GO:0006261)	135	57	21.89	+	2.6	1.35e-08	2.3e-06
nucleotide-excision repair (GO:0006289)	57	24	9.24	+	2.6	0.000269	0.0187
ncRNA processing (GO:0034470)	423	177	68.58	+	2.58	1.69e-23	1.14e-20
DNA conformation change (GO:0071103)	91	38	14.75	+	2.58	4.63e-06	0.0005
fatty acid catabolic process (GO:0009062)	91	38	14.75	+	2.58	4.63e-06	0.000496
rRNA processing (GO:0006364)	218	91	35.34	+	2.57	1.14e-12	3.39e-10
lipid oxidation (GO:0034440)	90	37	14.59	+	2.54	7.79e-06	0.000818
ncRNA metabolic process (GO:0034660)	527	215	85.44	+	2.52	3.07e-27	2.27e-24
ribosome biogenesis (GO:0042254)	312	126	50.58	+	2.49	4.34e-16	1.77e-13
RNA modification (GO:0009451)	181	72	29.34	+	2.45	1.41e-09	2.84e-07
regulation of transcription elongation by RNA polymerase II (GO:0034243)	88	35	14.27	+	2.45	3.41e-05	0.00312
rRNA metabolic process (GO:0016072)	249	99	40.37	+	2.45	1.3e-12	3.79e-10
protein lipidation (GO:0006497)	86	34	13.94	+	2.44	4.94e-05	0.00429
monocarboxylic acid catabolic process (GO:0072329)	117	46	18.97	+	2.43	1.94e-06	0.000231
ribosomal small subunit biogenesis (GO:0042274)	105	41	17.02	+	2.41	1.02e-05	0.00103
lipoprotein biosynthetic process (GO:0042158)	91	35	14.75	+	2.37	4.5e-05	0.00397
RNA 3'-end processing (GO:0031123)	99	38	16.05	+	2.37	1.98e-05	0.00191
DNA replication (GO:0006260)	200	76	32.43	+	2.34	2.54e-09	4.81e-07
RNA methylation (GO:0001510)	93	35	15.08	+	2.32	5.82e-05	0.00496
double-strand break repair via homologous recombination (GO:0000724)	116	42	18.81	+	2.23	2.52e-05	0.00234
regulation of DNA-templated transcription elongation (GO:0032784)	105	38	17.02	+	2.23	7.89e-05	0.00655
organic acid catabolic process (GO:0016054)	234	84	37.94	+	2.21	3.97e-09	7.25e-07
carboxylic acid catabolic process (GO:0046395)	234	84	37.94	+	2.21	3.97e-09	7.17e-07
recombinational repair (GO:0000725)	120	43	19.46	+	2.21	3.21e-05	0.00295
glycolipid metabolic process (GO:0006664)	107	38	17.35	+	2.19	9.17e-05	0.00753
ribonucleoprotein complex biogenesis (GO:0022613)	457	161	74.09	+	2.17	7.64e-16	2.9e-13
liposaccharide metabolic process (GO:1903509)	108	38	17.51	+	2.17	0.000101	0.00811
cellular lipid catabolic process (GO:0044242)	194	68	31.45	+	2.16	2.22e-07	3.38e-05
amino acid catabolic process (GO:0009063)	110	38	17.83	+	2.13	0.000176	0.0133
alpha-amino acid catabolic process (GO:1901606)	90	31	14.59	+	2.12	0.000558	0.0344
amino acid metabolic process (GO:0006520)	285	98	46.21	+	2.12	1.56e-09	3.11e-07
glycosylation (GO:0070085)	236	81	38.26	+	2.12	4.55e-08	7.36e-06
protein glycosylation (GO:0006486)	220	74	35.67	+	2.07	2.64e-07	3.83e-05
macromolecule glycosylation (GO:0043413)	220	74	35.67	+	2.07	2.64e-07	3.79e-05
macromolecule methylation (GO:0043414)	226	73	36.64	+	1.99	1.25e-06	0.000157
cholesterol metabolic process (GO:0008203)	121	39	19.62	+	1.99	0.000503	0.0316
RNA processing (GO:0006396)	882	284	142.99	+	1.99	2.1e-22	1.26e-19
cytoskeleton-dependent cytokinesis (GO:0061640)	112	36	18.16	+	1.98	0.000738	0.0443
double-strand break repair (GO:0006302)	209	67	33.88	+	1.98	4.25e-06	0.000465
DNA repair (GO:0006281)	512	164	83.01	+	1.98	4.56e-13	1.45e-10
small molecule catabolic process (GO:0044282)	355	113	57.55	+	1.96	3.01e-09	5.56e-07
lipid modification (GO:0030258)	173	55	28.05	+	1.96	4.45e-05	0.00395
DNA recombination (GO:0006310)	247	78	40.04	+	1.95	1.03e-06	0.000129
cytokinesis (GO:0000910)	114	36	18.48	+	1.95	0.000848	0.0495
nuclear export (GO:0051168)	134	42	21.72	+	1.93	0.00041	0.0268
secondary alcohol metabolic process (GO:1902652)	131	41	21.24	+	1.93	0.00053	0.0332
alpha-amino acid metabolic process (GO:1901605)	200	62	32.43	+	1.91	2.11e-05	0.00201
lysosomal transport (GO:0007041)	133	41	21.56	+	1.9	0.000593	0.0364
regulation of DNA replication (GO:0006275)	130	40	21.08	+	1.9	0.000759	0.045
methylation (GO:0032259)	284	87	46.04	+	1.89	7.23e-07	9.43e-05
regulation of lipid biosynthetic process (GO:0046890)	177	52	28.7	+	1.81	0.000345	0.0229
DNA metabolic process (GO:0006259)	774	226	125.49	+	1.8	5.3e-14	1.83e-11
glycoprotein metabolic process (GO:0009100)	350	102	56.74	+	1.8	6.46e-07	8.51e-05
vacuolar transport (GO:0007034)	169	49	27.4	+	1.79	0.000554	0.0343
protein targeting (GO:0006605)	257	74	41.67	+	1.78	2.9e-05	0.00268
establishment of protein localization to organelle (GO:0072594)	344	99	55.77	+	1.78	1.48e-06	0.000184
glycoprotein biosynthetic process (GO:0009101)	278	80	45.07	+	1.77	1.46e-05	0.00142
histone modification (GO:0016570)	233	67	37.78	+	1.77	7.26e-05	0.00607
translation (GO:0006412)	390	112	63.23	+	1.77	3.1e-07	4.42e-05
RNA localization (GO:0006403)	185	53	29.99	+	1.77	0.00046	0.0295
nucleobase-containing compound transport (GO:0015931)	221	63	35.83	+	1.76	0.00014	0.0108
gene expression (GO:0010467)	1827	519	296.2	+	1.75	9.88e-30	9.59e-27
peptide metabolic process (GO:0006518)	514	146	83.33	+	1.75	9.41e-09	1.64e-06
peptide biosynthetic process (GO:0043043)	419	118	67.93	+	1.74	3.83e-07	5.36e-05
chromosome organization (GO:0051276)	456	128	73.93	+	1.73	1.19e-07	1.85e-05
cell division (GO:0051301)	521	146	84.47	+	1.73	1.63e-08	2.69e-06
regulation of chromosome organization (GO:0033044)	250	70	40.53	+	1.73	0.00012	0.00944
proteasomal protein catabolic process (GO:0010498)	383	107	62.09	+	1.72	1.78e-06	0.000214
nucleic acid metabolic process (GO:0090304)	2281	635	369.81	+	1.72	8.73e-35	1.04e-31
macroautophagy (GO:0016236)	198	55	32.1	+	1.71	0.000685	0.0415
lipid catabolic process (GO:0016042)	296	82	47.99	+	1.71	3.5e-05	0.00318
protein localization to organelle (GO:0033365)	731	202	118.51	+	1.7	7.87e-11	1.91e-08
proteasome-mediated ubiquitin-dependent protein catabolic process (GO:0043161)	348	96	56.42	+	1.7	8.63e-06	0.000893
nucleocytoplasmic transport (GO:0006913)	248	68	40.21	+	1.69	0.000217	0.0155
nuclear transport (GO:0051169)	248	68	40.21	+	1.69	0.000217	0.0154
RNA metabolic process (GO:0016070)	1662	455	269.45	+	1.69	3.35e-23	2.17e-20
cellular catabolic process (GO:0044248)	1076	294	174.45	+	1.69	6.23e-15	2.25e-12
glycerolipid biosynthetic process (GO:0045017)	224	61	36.32	+	1.68	0.000542	0.0337
phospholipid biosynthetic process (GO:0008654)	245	66	39.72	+	1.66	0.000497	0.0315
DNA damage response (GO:0006974)	766	206	124.19	+	1.66	3.47e-10	7.81e-08
protein maturation (GO:0051604)	287	77	46.53	+	1.65	0.000171	0.0129
nucleobase-containing compound metabolic process (GO:0006139)	2796	746	453.3	+	1.65	2.37e-36	3.07e-33
negative regulation of cell cycle process (GO:0010948)	274	73	44.42	+	1.64	0.000304	0.0205
heterocycle metabolic process (GO:0046483)	2972	791	481.84	+	1.64	1.17e-38	1.82e-35
amide metabolic process (GO:0043603)	801	212	129.86	+	1.63	5.77e-10	1.21e-07
carbohydrate derivative biosynthetic process (GO:1901137)	601	159	97.44	+	1.63	9.02e-08	1.42e-05
cellular aromatic compound metabolic process (GO:0006725)	3016	797	488.97	+	1.63	5.71e-38	8.06e-35
organic cyclic compound metabolic process (GO:1901360)	3258	859	528.2	+	1.63	3.59e-41	6.2e-38
alcohol metabolic process (GO:0006066)	330	87	53.5	+	1.63	0.000108	0.00862
amide biosynthetic process (GO:0043604)	544	143	88.2	+	1.62	5.84e-07	7.75e-05
carboxylic acid metabolic process (GO:0019752)	841	221	136.35	+	1.62	4.36e-10	9.67e-08
regulation of protein stability (GO:0031647)	335	88	54.31	+	1.62	9.28e-05	0.00758
organonitrogen compound biosynthetic process (GO:1901566)	1348	354	218.55	+	1.62	9.89e-16	3.66e-13
cellular nitrogen compound metabolic process (GO:0034641)	3347	877	542.63	+	1.62	2.29e-41	4.44e-38
peptidyl-lysine modification (GO:0018205)	256	67	41.5	+	1.61	0.000855	0.0496
modification-dependent macromolecule catabolic process (GO:0043632)	607	158	98.41	+	1.61	2.38e-07	3.52e-05
oxoacid metabolic process (GO:0043436)	863	222	139.91	+	1.59	2.05e-09	3.97e-07
organic acid metabolic process (GO:0006082)	870	223	141.05	+	1.58	2.34e-09	4.48e-07
macromolecule biosynthetic process (GO:0009059)	1526	391	247.4	+	1.58	6.4e-16	2.48e-13
mRNA metabolic process (GO:0016071)	622	159	100.84	+	1.58	5.53e-07	7.4e-05
autophagy (GO:0006914)	317	81	51.39	+	1.58	0.000433	0.0282
process utilizing autophagic mechanism (GO:0061919)	317	81	51.39	+	1.58	0.000433	0.0281
regulation of cell cycle process (GO:0010564)	725	185	117.54	+	1.57	7.11e-08	1.13e-05
negative regulation of cell cycle (GO:0045786)	361	92	58.53	+	1.57	0.000203	0.0147
organic cyclic compound catabolic process (GO:1901361)	378	96	61.28	+	1.57	0.000129	0.0102
organic substance catabolic process (GO:1901575)	1709	433	277.07	+	1.56	5.78e-17	2.43e-14
modification-dependent protein catabolic process (GO:0019941)	596	151	96.63	+	1.56	1.66e-06	0.000201
ubiquitin-dependent protein catabolic process (GO:0006511)	585	148	94.84	+	1.56	2.28e-06	0.000266
macromolecule catabolic process (GO:0009057)	1010	255	163.75	+	1.56	4.42e-10	9.54e-08
proteolysis involved in protein catabolic process (GO:0051603)	659	166	106.84	+	1.55	8.17e-07	0.000105
cilium organization (GO:0044782)	366	92	59.34	+	1.55	0.000288	0.0198
organelle fission (GO:0048285)	335	84	54.31	+	1.55	0.000603	0.0369
mRNA processing (GO:0006397)	459	115	74.42	+	1.55	5.29e-05	0.00454
lipid biosynthetic process (GO:0008610)	606	151	98.25	+	1.54	4.16e-06	0.000464
organonitrogen compound catabolic process (GO:1901565)	1118	278	181.26	+	1.53	2.69e-10	6.15e-08
protein catabolic process (GO:0030163)	777	193	125.97	+	1.53	2.24e-07	3.38e-05
small molecule metabolic process (GO:0044281)	1676	415	271.72	+	1.53	6.52e-15	2.3e-12
catabolic process (GO:0009056)	1983	489	321.49	+	1.52	2.61e-17	1.13e-14
regulation of cell cycle phase transition (GO:1901987)	434	107	70.36	+	1.52	0.000157	0.012
biosynthetic process (GO:0009058)	2648	650	429.31	+	1.51	5.85e-23	3.63e-20
organic substance biosynthetic process (GO:1901576)	2585	634	419.09	+	1.51	3.2e-22	1.71e-19
mitotic cell cycle process (GO:1903047)	522	128	84.63	+	1.51	4.32e-05	0.00385
organic hydroxy compound metabolic process (GO:1901615)	489	119	79.28	+	1.5	0.00011	0.00874
small molecule biosynthetic process (GO:0044283)	461	112	74.74	+	1.5	0.000187	0.0139
cellular biosynthetic process (GO:0044249)	2228	540	361.22	+	1.49	7.36e-18	3.36e-15
mitotic cell cycle (GO:0000278)	616	149	99.87	+	1.49	1.66e-05	0.00161
regulation of amide metabolic process (GO:0034248)	488	118	79.12	+	1.49	0.000138	0.0107
lipid metabolic process (GO:0006629)	1230	296	199.41	+	1.48	1.14e-09	2.32e-07
cellular metabolic process (GO:0044237)	5828	1397	944.87	+	1.48	1.08e-53	3.36e-50
primary metabolic process (GO:0044238)	7165	1712	1161.63	+	1.47	1.84e-72	2.85e-68
regulation of mitotic cell cycle (GO:0007346)	494	118	80.09	+	1.47	0.000236	0.0166
nitrogen compound metabolic process (GO:0006807)	6614	1579	1072.3	+	1.47	1.96e-63	7.62e-60
cellular lipid metabolic process (GO:0044255)	918	219	148.83	+	1.47	4.18e-07	5.75e-05
carbohydrate metabolic process (GO:0005975)	449	107	72.79	+	1.47	0.000501	0.0316
macromolecule modification (GO:0043412)	2725	649	441.79	+	1.47	3.53e-20	1.71e-17
protein transport (GO:0015031)	1190	283	192.93	+	1.47	8.23e-09	1.45e-06
intracellular transport (GO:0046907)	1371	326	222.27	+	1.47	4.58e-10	9.74e-08
regulation of translation (GO:0006417)	429	102	69.55	+	1.47	0.000755	0.0449
establishment of protein localization (GO:0045184)	1287	306	208.66	+	1.47	1.88e-09	3.7e-07
carbohydrate derivative metabolic process (GO:1901135)	982	233	159.21	+	1.46	2.48e-07	3.64e-05
macromolecule metabolic process (GO:0043170)	5887	1395	954.43	+	1.46	5.55e-51	1.44e-47
regulation of cell cycle (GO:0051726)	1120	264	181.58	+	1.45	5.04e-08	8.08e-06
intracellular protein transport (GO:0006886)	696	164	112.84	+	1.45	2.41e-05	0.00225
cell cycle process (GO:0022402)	881	207	142.83	+	1.45	1.95e-06	0.000231
organelle localization (GO:0051640)	528	124	85.6	+	1.45	0.000293	0.0199
cellular response to stress (GO:0033554)	1603	376	259.89	+	1.45	8.57e-11	2.05e-08
cell cycle (GO:0007049)	1270	297	205.9	+	1.44	1.39e-08	2.33e-06
organic substance metabolic process (GO:0071704)	7653	1783	1240.75	+	1.44	1.97e-69	1.02e-65
nitrogen compound transport (GO:0071705)	1627	379	263.78	+	1.44	1.41e-10	3.26e-08
protein modification by small protein conjugation (GO:0032446)	716	166	116.08	+	1.43	4.66e-05	0.00406
protein modification by small protein conjugation or removal (GO:0070647)	859	199	139.27	+	1.43	8.18e-06	0.000852
regulation of DNA metabolic process (GO:0051052)	532	123	86.25	+	1.43	0.000475	0.0303
proteolysis (GO:0006508)	1286	297	208.49	+	1.42	3.9e-08	6.37e-06
cellular nitrogen compound biosynthetic process (GO:0044271)	1633	377	264.75	+	1.42	4.37e-10	9.56e-08
post-transcriptional regulation of gene expression (GO:0010608)	518	119	83.98	+	1.42	0.000754	0.0451
metabolic process (GO:0008152)	8086	1857	1310.95	+	1.42	9.67e-70	7.51e-66
monocarboxylic acid metabolic process (GO:0032787)	523	120	84.79	+	1.42	0.000792	0.0468
chordate embryonic development (GO:0043009)	661	151	107.16	+	1.41	0.000199	0.0145
cellular macromolecule localization (GO:0070727)	1942	442	314.85	+	1.4	4.48e-11	1.18e-08
protein ubiquitination (GO:0016567)	638	145	103.44	+	1.4	0.000289	0.0197
protein localization (GO:0008104)	1936	440	313.87	+	1.4	6.31e-11	1.58e-08
protein metabolic process (GO:0019538)	3813	865	618.18	+	1.4	3.09e-22	1.72e-19
organic cyclic compound biosynthetic process (GO:1901362)	1239	281	200.87	+	1.4	3.45e-07	4.87e-05
macromolecule localization (GO:0033036)	2377	537	385.37	+	1.39	5.79e-13	1.8e-10
embryo development ending in birth or egg hatching (GO:0009792)	683	154	110.73	+	1.39	0.00025	0.0175
organonitrogen compound metabolic process (GO:1901564)	4857	1091	787.44	+	1.39	3.86e-28	3.33e-25
protein modification process (GO:0036211)	2511	564	407.1	+	1.39	3.05e-13	9.86e-11
cellular component biogenesis (GO:0044085)	2666	598	432.23	+	1.38	6.66e-14	2.25e-11
establishment of localization in cell (GO:0051649)	1788	400	289.88	+	1.38	2.93e-09	5.48e-07
organelle assembly (GO:0070925)	829	185	134.4	+	1.38	9.7e-05	0.00785
peptidyl-amino acid modification (GO:0018193)	735	164	119.16	+	1.38	0.000274	0.019
organic substance transport (GO:0071702)	2219	492	359.76	+	1.37	8.63e-11	2.03e-08
heterocycle biosynthetic process (GO:0018130)	1106	245	179.31	+	1.37	1.01e-05	0.00103
microtubule-based process (GO:0007017)	820	181	132.94	+	1.36	0.000188	0.0139
protein-containing complex assembly (GO:0065003)	1267	278	205.41	+	1.35	4.22e-06	0.000465
aromatic compound biosynthetic process (GO:0019438)	1116	244	180.93	+	1.35	2.25e-05	0.00212
nucleobase-containing compound biosynthetic process (GO:0034654)	1035	226	167.8	+	1.35	4.98e-05	0.0043
protein-containing complex organization (GO:0043933)	1984	432	321.66	+	1.34	1.15e-08	1.98e-06
cellular localization (GO:0051641)	2700	586	437.74	+	1.34	1.96e-11	5.26e-09
regulation of catabolic process (GO:0009894)	1013	219	164.23	+	1.33	0.000119	0.00941
organelle organization (GO:0006996)	3060	658	496.1	+	1.33	3.24e-12	8.98e-10
regulation of organelle organization (GO:0033043)	1175	248	190.5	+	1.3	0.000149	0.0115
cellular component organization or biogenesis (GO:0071840)	5774	1202	936.11	+	1.28	2.59e-20	1.3e-17
cellular component assembly (GO:0022607)	2418	488	392.02	+	1.24	4.16e-06	0.000461
localization (GO:0051179)	4507	904	730.7	+	1.24	7.03e-11	1.73e-08
establishment of localization (GO:0051234)	3943	788	639.26	+	1.23	3.97e-09	7.09e-07
transport (GO:0006810)	3774	753	611.86	+	1.23	1.39e-08	2.34e-06
cellular component organization (GO:0016043)	5560	1104	901.42	+	1.22	8.87e-13	2.7e-10
regulation of cellular component organization (GO:0051128)	2439	468	395.42	+	1.18	0.000442	0.0286
cellular process (GO:0009987)	14672	2753	2378.7	+	1.16	1.26e-44	2.8e-41
multicellular organism development (GO:0007275)	3966	744	642.99	+	1.16	5.96e-05	0.00506
positive regulation of cellular process (GO:0048522)	5511	990	893.47	+	1.11	0.000538	0.0336
biological_process (GO:0008150)	17812	3120	2887.78	+	1.08	1.51e-33	1.67e-30
cell communication (GO:0007154)	5278	732	855.7	-	0.86	3.72e-06	0.000424
signaling (GO:0023052)	5119	706	829.92	-	0.85	2.92e-06	0.000336
signal transduction (GO:0007165)	4819	662	781.28	-	0.85	4.26e-06	0.000463
cell surface receptor signaling pathway (GO:0007166)	2093	273	339.33	-	0.8	0.000286	0.0198
response to external biotic stimulus (GO:0043207)	1376	168	223.08	-	0.75	0.000228	0.0161
response to biotic stimulus (GO:0009607)	1421	172	230.38	-	0.75	0.000132	0.0103
response to other organism (GO:0051707)	1373	166	222.6	-	0.75	0.000163	0.0124
system process (GO:0003008)	2080	247	337.22	-	0.73	5.33e-07	7.2e-05
positive regulation of immune system process (GO:0002684)	977	115	158.4	-	0.73	0.000667	0.0406
innate immune response (GO:0045087)	760	84	123.22	-	0.68	0.00047	0.0301
defense response (GO:0006952)	1431	156	232	-	0.67	3.91e-07	5.43e-05
nervous system process (GO:0050877)	1462	159	237.03	-	0.67	2.33e-07	3.48e-05
immune system process (GO:0002376)	2277	241	369.16	-	0.65	2.93e-12	8.27e-10
taxis (GO:0042330)	524	54	84.95	-	0.64	0.000813	0.0478
defense response to other organism (GO:0098542)	1008	102	163.42	-	0.62	9.92e-07	0.000126
immune response (GO:0006955)	1649	142	267.34	-	0.53	4.37e-16	1.74e-13
G protein-coupled receptor signaling pathway (GO:0007186)	1230	105	199.41	-	0.53	2.08e-12	5.98e-10
sensory perception (GO:0007600)	994	82	161.15	-	0.51	5.32e-11	1.35e-08
Unclassified (UNCLASSIFIED)	2777	218	450.22	-	0.48	1.51e-33	1.56e-30
defense response to bacterium (GO:0042742)	300	22	48.64	-	0.45	8.98e-05	0.00742
leukocyte migration (GO:0050900)	246	18	39.88	-	0.45	0.000334	0.0222
cytokine-mediated signaling pathway (GO:0019221)	373	27	60.47	-	0.45	7.72e-06	0.000815
adaptive immune response (GO:0002250)	672	38	108.95	-	0.35	9.34e-14	3.09e-11
negative regulation of immune effector process (GO:0002698)	124	6	20.1	-	0.3	0.000855	0.0497
humoral immune response (GO:0006959)	256	12	41.5	-	0.29	5.01e-07	6.83e-05
detection of stimulus (GO:0051606)	686	31	111.22	-	0.28	1.16e-17	5.16e-15
cell killing (GO:0001906)	161	7	26.1	-	0.27	4.65e-05	0.00408
antimicrobial humoral response (GO:0019730)	150	6	24.32	-	0.25	6.08e-05	0.00513
regulation of cell killing (GO:0031341)	112	4	18.16	-	0.22	0.000373	0.0245
granulocyte migration (GO:0097530)	101	3	16.37	-	0.18	0.000298	0.0202
antimicrobial humoral immune response mediated by antimicrobial peptide (GO:0061844)	104	3	16.86	-	0.18	0.000207	0.0149
myeloid leukocyte migration (GO:0097529)	139	4	22.54	-	0.18	9.57e-06	0.000984
killing of cells of another organism (GO:0031640)	112	3	18.16	-	0.17	6.66e-05	0.00559
detection of stimulus involved in sensory perception (GO:0050906)	565	14	91.6	-	0.15	5.41e-22	2.8e-19
neutrophil chemotaxis (GO:0030593)	81	2	13.13	-	0.15	0.000689	0.0416
granulocyte chemotaxis (GO:0071621)	87	2	14.1	-	0.14	0.000322	0.0215
sensory perception of chemical stimulus (GO:0007606)	549	10	89.01	-	0.11	2.55e-24	1.8e-21
sensory perception of smell (GO:0007608)	470	7	76.2	-	0.09	2.48e-22	1.43e-19
intermediate filament organization (GO:0045109)	74	1	12	-	0.08	0.000316	0.0212
keratinization (GO:0031424)	82	1	13.29	-	0.08	9.28e-05	0.00754
detection of chemical stimulus (GO:0009593)	524	5	84.95	-	0.06	8.2e-28	6.37e-25
detection of chemical stimulus involved in sensory perception (GO:0050907)	491	2	79.6	-	0.03	1.88e-29	1.72e-26
detection of chemical stimulus involved in sensory perception of smell (GO:0050911)	443	1	71.82	-	0.01	6.8e-28	5.56e-25
regulation of T cell mediated cytotoxicity (GO:0001914)	50	0	8.11	-	< 0.01	0.000816	0.0478

### Sheet: GPI_genomewide_top1%_CC_GOTerms
Analysis Type:	PANTHER Overrepresentation Test (Released 20231017)
Annotation Version and Release Date:	GO Ontology database DOI: 10.5281/zenodo.7942786 Released 2023-01-05
Analyzed List:	upload_1 (Homo sapiens)
Reference List:	Homo sapiens (all genes in database)
Test Type:	FISHER
Correction:	FDR
GO cellular component complete	Homo sapiens - REFLIST (20592)	upload_1 (3331)	upload_1 (expected)	upload_1 (over/under)	upload_1 (fold Enrichment)	upload_1 (raw P-value)	upload_1 (FDR)
nucleolar exosome (RNase complex) (GO:0101019)	10	8	1.62	+	4.95	0.00166	0.0366
nuclear exosome (RNase complex) (GO:0000176)	12	9	1.94	+	4.64	0.00117	0.0276
cytoplasmic exosome (RNase complex) (GO:0000177)	15	11	2.43	+	4.53	0.000383	0.0104
exosome (RNase complex) (GO:0000178)	18	11	2.91	+	3.78	0.00115	0.0274
90S preribosome (GO:0030686)	28	17	4.53	+	3.75	5.98e-05	0.0018
exoribonuclease complex (GO:1905354)	19	11	3.07	+	3.58	0.00159	0.0358
endoribonuclease complex (GO:1902555)	33	15	5.34	+	2.81	0.00236	0.0483
small-subunit processome (GO:0032040)	73	31	11.81	+	2.63	2.4e-05	0.00078
mitochondrial nucleoid (GO:0042645)	46	19	7.44	+	2.55	0.0017	0.0365
nucleoid (GO:0009295)	46	19	7.44	+	2.55	0.0017	0.0361
preribosome (GO:0030684)	109	45	17.63	+	2.55	8.66e-07	3.5e-05
organellar ribosome (GO:0000313)	90	37	14.56	+	2.54	7.54e-06	0.000272
mitochondrial ribosome (GO:0005761)	90	37	14.56	+	2.54	7.54e-06	0.000267
microbody lumen (GO:0031907)	52	21	8.41	+	2.5	0.000947	0.0235
peroxisomal matrix (GO:0005782)	52	21	8.41	+	2.5	0.000947	0.0232
vesicle tethering complex (GO:0099023)	58	22	9.38	+	2.34	0.00165	0.0368
microbody (GO:0042579)	147	49	23.78	+	2.06	4.15e-05	0.0013
peroxisome (GO:0005777)	147	49	23.78	+	2.06	4.15e-05	0.00128
mitochondrial matrix (GO:0005759)	488	162	78.94	+	2.05	3.87e-14	3.33e-12
catalytic step 2 spliceosome (GO:0071013)	91	30	14.72	+	2.04	0.00137	0.0314
nuclear pore (GO:0005643)	98	31	15.85	+	1.96	0.00197	0.0415
nuclear chromosome (GO:0000228)	225	71	36.4	+	1.95	2.78e-06	0.000108
spindle pole (GO:0000922)	172	50	27.82	+	1.8	0.000582	0.0156
chromosome, telomeric region (GO:0000781)	159	46	25.72	+	1.79	0.00107	0.0258
fibrillar center (GO:0001650)	151	43	24.43	+	1.76	0.00167	0.0363
ribonucleoprotein complex (GO:1990904)	732	206	118.41	+	1.74	1.15e-11	8.76e-10
nuclear protein-containing complex (GO:0140513)	1225	340	198.16	+	1.72	4.19e-18	5.19e-16
nucleolus (GO:0005730)	1018	273	164.67	+	1.66	3.42e-13	2.82e-11
mitochondrial inner membrane (GO:0005743)	497	133	80.4	+	1.65	6.17e-07	2.6e-05
organelle inner membrane (GO:0019866)	554	148	89.62	+	1.65	1.67e-07	7.52e-06
condensed chromosome (GO:0000793)	277	74	44.81	+	1.65	0.00024	0.00678
centrosome (GO:0005813)	648	171	104.82	+	1.63	3.27e-08	1.54e-06
chromosomal region (GO:0098687)	387	102	62.6	+	1.63	2.19e-05	0.000724
intracellular protein-containing complex (GO:0140535)	894	234	144.62	+	1.62	1.35e-10	9.87e-09
transferase complex (GO:1990234)	851	219	137.66	+	1.59	2.05e-09	1.36e-07
microtubule organizing center (GO:0005815)	852	217	137.82	+	1.57	4.72e-09	2.92e-07
catalytic complex (GO:1902494)	1744	430	282.11	+	1.52	2.88e-15	2.6e-13
spindle (GO:0005819)	426	104	68.91	+	1.51	0.000282	0.00787
ubiquitin ligase complex (GO:0000151)	311	75	50.31	+	1.49	0.00234	0.0483
mitochondrion (GO:0005739)	1697	408	274.51	+	1.49	4.29e-13	3.4e-11
mitochondrial membrane (GO:0031966)	759	181	122.78	+	1.47	3.72e-06	0.000142
nuclear outer membrane-endoplasmic reticulum membrane network (GO:0042175)	1205	285	194.92	+	1.46	9.6e-09	5.6e-07
endoplasmic reticulum membrane (GO:0005789)	1182	279	191.2	+	1.46	1.76e-08	9.18e-07
endoplasmic reticulum subcompartment (GO:0098827)	1188	280	192.17	+	1.46	1.54e-08	8.5e-07
mitochondrial envelope (GO:0005740)	810	189	131.03	+	1.44	8.65e-06	0.000301
microtubule cytoskeleton (GO:0015630)	1379	321	223.07	+	1.44	4.37e-09	2.79e-07
envelope (GO:0031975)	1281	297	207.22	+	1.43	2.35e-08	1.16e-06
organelle envelope (GO:0031967)	1281	297	207.22	+	1.43	2.35e-08	1.14e-06
microtubule (GO:0005874)	471	108	76.19	+	1.42	0.00126	0.0294
organelle subcompartment (GO:0031984)	1510	341	244.26	+	1.4	2.07e-08	1.05e-06
nuclear lumen (GO:0031981)	4492	1011	726.63	+	1.39	4.02e-26	6.13e-24
organelle lumen (GO:0043233)	5617	1264	908.62	+	1.39	5.58e-35	1.58e-32
intracellular organelle lumen (GO:0070013)	5617	1264	908.62	+	1.39	5.58e-35	1.38e-32
membrane-enclosed lumen (GO:0031974)	5617	1264	908.62	+	1.39	5.58e-35	1.23e-32
vacuole (GO:0005773)	849	190	137.34	+	1.38	6.46e-05	0.00191
nuclear body (GO:0016604)	832	185	134.59	+	1.37	9.87e-05	0.00283
nucleoplasm (GO:0005654)	4129	916	667.91	+	1.37	2.04e-21	2.88e-19
lytic vacuole (GO:0000323)	753	164	121.81	+	1.35	0.000647	0.0171
lysosome (GO:0005764)	753	164	121.81	+	1.35	0.000647	0.0169
Golgi membrane (GO:0000139)	652	142	105.47	+	1.35	0.00145	0.033
organelle membrane (GO:0031090)	3720	806	601.75	+	1.34	3.08e-16	3.21e-14
cytosol (GO:0005829)	5526	1160	893.9	+	1.3	7.87e-21	1.04e-18
endoplasmic reticulum (GO:0005783)	2070	432	334.85	+	1.29	6.38e-07	2.63e-05
intracellular non-membrane-bounded organelle (GO:0043232)	5269	1088	852.32	+	1.28	3.55e-17	4.13e-15
non-membrane-bounded organelle (GO:0043228)	5270	1088	852.48	+	1.28	4.21e-17	4.63e-15
chromosome (GO:0005694)	1893	381	306.22	+	1.24	5.95e-05	0.00181
protein-containing complex (GO:0032991)	6363	1268	1029.29	+	1.23	4.46e-16	4.42e-14
cytoskeleton (GO:0005856)	2405	478	389.04	+	1.23	1.66e-05	0.000559
cytoplasm (GO:0005737)	12118	2408	1960.23	+	1.23	5.56e-51	5.51e-48
Golgi apparatus (GO:0005794)	1648	325	266.58	+	1.22	0.00087	0.0218
intracellular membrane-bounded organelle (GO:0043231)	12120	2374	1960.55	+	1.21	1.71e-43	5.63e-41
endomembrane system (GO:0012505)	4778	925	772.9	+	1.2	1.53e-08	8.67e-07
membrane-bounded organelle (GO:0043227)	13193	2551	2134.12	+	1.2	1.32e-47	5.21e-45
nucleus (GO:0005634)	7651	1479	1237.64	+	1.2	2.23e-15	2.1e-13
intracellular organelle (GO:0043229)	13233	2558	2140.59	+	1.19	7.24e-48	3.58e-45
bounding membrane of organelle (GO:0098588)	2159	416	349.24	+	1.19	0.000658	0.0169
intracellular anatomical structure (GO:0005622)	14879	2842	2406.85	+	1.18	4.34e-63	8.6e-60
organelle (GO:0043226)	14034	2676	2270.17	+	1.18	6.23e-49	4.11e-46
cellular anatomical entity (GO:0110165)	18588	3195	3006.83	+	1.06	6.84e-31	1.13e-28
cellular_component (GO:0005575)	18740	3215	3031.42	+	1.06	4.77e-32	8.59e-30
extracellular space (GO:0005615)	3351	460	542.06	-	0.85	0.000289	0.00794
cell periphery (GO:0071944)	6350	865	1027.19	-	0.84	9.42e-09	5.66e-07
plasma membrane (GO:0005886)	5866	793	948.9	-	0.84	1.6e-08	8.58e-07
extracellular region (GO:0005576)	4273	556	691.21	-	0.8	3.9e-08	1.8e-06
cell surface (GO:0009986)	918	89	148.5	-	0.6	5.97e-07	2.57e-05
plasma membrane protein complex (GO:0098797)	729	67	117.92	-	0.57	1.53e-06	6.05e-05
side of membrane (GO:0098552)	612	56	99	-	0.57	1.17e-05	0.000398
receptor complex (GO:0043235)	546	47	88.32	-	0.53	6.09e-06	0.000223
external side of plasma membrane (GO:0009897)	387	28	62.6	-	0.45	5.6e-06	0.000209
intermediate filament (GO:0005882)	213	15	34.46	-	0.44	0.0007	0.0178
Unclassified (UNCLASSIFIED)	1852	116	299.58	-	0.39	4.77e-32	9.44e-30
plasma membrane signaling receptor complex (GO:0098802)	331	19	53.54	-	0.35	4.77e-07	2.1e-05
blood microparticle (GO:0072562)	143	5	23.13	-	0.22	3.68e-05	0.00118
keratin filament (GO:0045095)	99	2	16.01	-	0.12	6.93e-05	0.00202
cornified envelope (GO:0001533)	59	1	9.54	-	0.1	0.0023	0.0481
immunoglobulin complex (GO:0019814)	169	1	27.34	-	0.04	4.3e-10	2.94e-08
T cell receptor complex (GO:0042101)	149	0	24.1	-	< 0.01	2.69e-10	1.9e-08

### Sheet: GPI_genomewide_most10_BP_GOTerm
Analysis Type:	PANTHER Overrepresentation Test (Released 20231017)
Annotation Version and Release Date:	GO Ontology database DOI: 10.5281/zenodo.8436609 Released 2023-10-09
Analyzed List:	upload_1 (Homo sapiens)
Reference List:	Homo sapiens (all genes in database)
Test Type:	FISHER
Correction:	FDR
GO biological process complete	Homo sapiens - REFLIST (20592)	upload_1 (251)	upload_1 (expected)	upload_1 (over/under)	upload_1 (fold Enrichment)	upload_1 (raw P-value)	upload_1 (FDR)
attachment of GPI anchor to protein (GO:0016255)	6	3	0.07	+	41.02	0.000137	0.032
GPI anchor biosynthetic process (GO:0006506)	31	7	0.38	+	18.53	3.1e-07	0.000159
GPI anchor metabolic process (GO:0006505)	32	7	0.39	+	17.95	3.74e-07	0.000185
mitotic recombination (GO:0006312)	19	4	0.23	+	17.27	0.000152	0.0343
dolichol-linked oligosaccharide biosynthetic process (GO:0006488)	21	4	0.26	+	15.63	0.000213	0.0448
tRNA aminoacylation for protein translation (GO:0006418)	42	8	0.51	+	15.63	1.37e-07	8.1e-05
oligosaccharide-lipid intermediate biosynthetic process (GO:0006490)	22	4	0.27	+	14.92	0.000249	0.049
tRNA aminoacylation (GO:0043039)	45	8	0.55	+	14.58	2.2e-07	0.00012
amino acid activation (GO:0043038)	46	8	0.56	+	14.27	2.55e-07	0.000135
spliceosomal snRNP assembly (GO:0000387)	39	6	0.48	+	12.62	1.58e-05	0.00527
tRNA methylation (GO:0030488)	43	6	0.52	+	11.45	2.6e-05	0.00769
protein lipidation (GO:0006497)	81	9	0.99	+	9.12	1.39e-06	0.000579
tRNA modification (GO:0006400)	94	10	1.15	+	8.73	5.19e-07	0.000242
ribosomal small subunit biogenesis (GO:0042274)	106	11	1.29	+	8.51	1.75e-07	9.95e-05
lipoprotein biosynthetic process (GO:0042158)	87	9	1.06	+	8.49	2.4e-06	0.0009
tRNA metabolic process (GO:0006399)	199	19	2.43	+	7.83	2.03e-11	1.42e-08
ribosome assembly (GO:0042255)	66	6	0.8	+	7.46	0.000231	0.0473
glycolipid biosynthetic process (GO:0009247)	77	7	0.94	+	7.46	6.95e-05	0.0184
tRNA processing (GO:0008033)	134	11	1.63	+	6.73	1.52e-06	0.000613
RNA methylation (GO:0001510)	93	7	1.13	+	6.18	0.000209	0.0451
lipoprotein metabolic process (GO:0042157)	120	9	1.46	+	6.15	2.69e-05	0.00752
glycolipid metabolic process (GO:0006664)	107	8	1.3	+	6.13	7.72e-05	0.0201
liposaccharide metabolic process (GO:1903509)	108	8	1.32	+	6.08	8.21e-05	0.0203
phosphatidylinositol biosynthetic process (GO:0006661)	125	8	1.52	+	5.25	0.000212	0.0453
RNA modification (GO:0009451)	181	11	2.21	+	4.99	2.23e-05	0.00686
ncRNA metabolic process (GO:0034660)	530	32	6.46	+	4.95	3.12e-13	2.66e-10
ribosome biogenesis (GO:0042254)	317	19	3.86	+	4.92	2.85e-08	1.75e-05
protein-RNA complex assembly (GO:0022618)	202	12	2.46	+	4.87	1.18e-05	0.00411
glycosylation (GO:0070085)	236	14	2.88	+	4.87	2.23e-06	0.000856
protein-RNA complex organization (GO:0071826)	212	12	2.58	+	4.64	1.86e-05	0.00594
rRNA processing (GO:0006364)	218	12	2.66	+	4.52	2.41e-05	0.00726
ncRNA processing (GO:0034470)	420	23	5.12	+	4.49	4.77e-09	3.18e-06
protein glycosylation (GO:0006486)	220	12	2.68	+	4.47	2.63e-05	0.00761
macromolecule glycosylation (GO:0043413)	220	12	2.68	+	4.47	2.63e-05	0.00747
rRNA metabolic process (GO:0016072)	249	13	3.04	+	4.28	1.88e-05	0.0059
ribonucleoprotein complex biogenesis (GO:0022613)	462	24	5.63	+	4.26	5.77e-09	3.69e-06
glycerophospholipid biosynthetic process (GO:0046474)	200	10	2.44	+	4.1	0.000242	0.0489
amino acid metabolic process (GO:0006520)	286	14	3.49	+	4.02	1.79e-05	0.00585
DNA recombination (GO:0006310)	251	12	3.06	+	3.92	8.83e-05	0.0215
glycoprotein biosynthetic process (GO:0009101)	279	13	3.4	+	3.82	5.79e-05	0.0159
phospholipid biosynthetic process (GO:0008654)	240	11	2.93	+	3.76	0.000245	0.0489
RNA processing (GO:0006396)	882	39	10.75	+	3.63	7.23e-12	5.29e-09
translation (GO:0006412)	398	17	4.85	+	3.5	1.26e-05	0.00429
peptide biosynthetic process (GO:0043043)	427	18	5.2	+	3.46	8.27e-06	0.00295
glycoprotein metabolic process (GO:0009100)	345	14	4.21	+	3.33	0.000124	0.0294
organonitrogen compound biosynthetic process (GO:1901566)	1360	51	16.58	+	3.08	1.1e-12	8.44e-10
RNA metabolic process (GO:0016070)	1508	56	18.38	+	3.05	9.66e-14	8.73e-11
carbohydrate derivative biosynthetic process (GO:1901137)	606	22	7.39	+	2.98	8.13e-06	0.00297
peptide metabolic process (GO:0006518)	522	18	6.36	+	2.83	0.000104	0.0249
amide biosynthetic process (GO:0043604)	552	19	6.73	+	2.82	6.82e-05	0.0184
nucleic acid metabolic process (GO:0090304)	2164	72	26.38	+	2.73	2.38e-15	2.82e-12
macromolecule biosynthetic process (GO:0009059)	2923	94	35.63	+	2.64	1.26e-19	2.76e-16
cellular biosynthetic process (GO:0044249)	3844	114	46.86	+	2.43	1.2e-21	1.85e-17
gene expression (GO:0010467)	2464	73	30.03	+	2.43	6.65e-13	5.38e-10
nucleobase-containing compound metabolic process (GO:0006139)	2682	79	32.69	+	2.42	5.38e-14	5.17e-11
heterocycle metabolic process (GO:0046483)	2858	84	34.84	+	2.41	6.02e-15	6.6e-12
cellular aromatic compound metabolic process (GO:0006725)	2906	84	35.42	+	2.37	1.36e-14	1.39e-11
organic cyclic compound metabolic process (GO:1901360)	3152	91	38.42	+	2.37	9.12e-16	1.27e-12
organic substance biosynthetic process (GO:1901576)	3949	114	48.14	+	2.37	9.63e-21	7.39e-17
biosynthetic process (GO:0009058)	3996	114	48.71	+	2.34	1.84e-20	7.05e-17
cellular nitrogen compound metabolic process (GO:0034641)	3232	92	39.4	+	2.34	1e-15	1.28e-12
carboxylic acid metabolic process (GO:0019752)	847	24	10.32	+	2.32	0.000168	0.0369
oxoacid metabolic process (GO:0043436)	869	24	10.59	+	2.27	0.000229	0.0476
carbohydrate derivative metabolic process (GO:1901135)	980	27	11.95	+	2.26	0.00014	0.0321
organic acid metabolic process (GO:0006082)	876	24	10.68	+	2.25	0.000254	0.0494
small molecule metabolic process (GO:0044281)	1684	45	20.53	+	2.19	7.58e-07	0.000342
macromolecule metabolic process (GO:0043170)	5672	136	69.14	+	1.97	1.73e-18	2.66e-15
macromolecule modification (GO:0043412)	2358	56	28.74	+	1.95	1.26e-06	0.000536
cellular metabolic process (GO:0044237)	6383	149	77.8	+	1.92	4.14e-20	1.06e-16
nitrogen compound metabolic process (GO:0006807)	6402	147	78.04	+	1.88	6.48e-19	1.11e-15
primary metabolic process (GO:0044238)	6966	158	84.91	+	1.86	1.09e-20	5.59e-17
organic substance metabolic process (GO:0071704)	7478	164	91.15	+	1.8	2.55e-20	7.83e-17
protein modification process (GO:0036211)	2137	46	26.05	+	1.77	0.000161	0.0357
protein metabolic process (GO:0019538)	3620	77	44.12	+	1.75	4.6e-07	0.000221
metabolic process (GO:0008152)	8001	169	97.53	+	1.73	1.71e-19	3.28e-16
organonitrogen compound metabolic process (GO:1901564)	4684	91	57.09	+	1.59	1.56e-06	0.000614
cellular process (GO:0009987)	14924	215	181.91	+	1.18	1.03e-06	0.000453
biological_process (GO:0008150)	17792	237	216.87	+	1.09	8.03e-05	0.0202
Unclassified (UNCLASSIFIED)	2800	14	34.13	-	0.41	8.03e-05	0.0205
